# On doubting image quality assessment metrics for microscopy virtual staining

**DOI:** 10.64898/2026.08.31.748410

**Authors:** Wei-shan Li, Gregory P. Way

**Affiliations:** Department of Biomedical Informatics, University of Colorado Anschutz, Aurora, CO

## Abstract

Pairing label-free microscopy with virtual staining could reduce the cost and experimental burden of fluorescence microscopy, but its impact is conditional on generalizable inference. Most virtual staining studies assess performance using image quality assessment (IQA) metrics developed for natural images, yet how well these metrics translate to microscopy remains unknown. Here, we examined the behavior of seven commonly-used full-reference training objectives and metrics, MAE, PSNR, SSIM, foreground PSNR and SSIM, LPIPS, and DISTS, under controlled image degradation and realistic out-of-distribution virtual staining. We applied graded intensity, textural, and morphological transformations to Cell Painting images spanning 18 cell lines, seeding densities, and fluorescence channels. Channel, cell line identity and seeding density explained substantial metric variation after controlling for degradation magnitude. DISTS and foreground metrics showed more favorable balance between degradation sensitivity and biological invariance, although no metric reported performance independent of biological context. Incrementally degrading images and evaluating concomitant metric degradation further revealed that most metrics used only a small fraction of their nominal numerical ranges and frequently plateaued while image degradation visibly continued. We next trained three popular virtual staining model architectures (UNet, WGAN-GP, UNeXt) on five U2-OS seeding densities separately, and computed metrics on model predictions across 17 unseen cell lines. We observed that architecture and training U2-OS seeding density together explain less than 2% of metric variation. Visual inspection suggested comparable scores across cell lines correspond to qualitatively distinct errors, such as differences in cell morphology and marker intensity. These findings show that conventional IQA metrics do not effectively translate to virtual staining applications. Selection or optimization of virtual staining models against real application such as in label-free high content drug screening should instead be approached in an application-oriented fashion.
