## Supplementary Table 3 for "On doubting image quality assessment metrics for microscopy virtual staining"

### Sheet: degradation_config
Ablation	Implementation	Parameter sweep (6 levels)	Fixed parameters	Source package
Gaussian Noise	GaussNoise	std_range: [0.1, 0.141, 0.173, 0.2, 0.224, 0.245]	mean_range: (0, 0); per_channel: 0	albumentations
Gaussian Blur	GaussianBlur	sigma_limit: [2.53, 3.578, 4.382, 5.06, 5.657, 6.197]	blur_range: (0, 0)	albumentations
Erosion	erode	iterations: [1, 2, 3, 4, 5, 6]	kernel: 3×3 ones (uint8)	cv2
Dilation	dilate	iterations: [1, 2, 3, 4, 5, 6]	kernel: 3×3 ones (uint8)	cv2
Gamma Correction	RandomGamma	gamma_range: [(30, 30), (38.17, 38.17), (48.56, 48.56), (61.78, 61.78), (78.6, 78.6), (100, 100)]	eps: 0	albumentations
Grid Distortion	GridDistortion	distort_range: [(0.1, 0.1), (0.2, 0.2), (0.4, 0.4), (0.6, 0.6), (0.8, 0.8), (1, 1)]	num_steps: 5; interpolation: 1; normalized: 1; mask_interpolation: 0	albumentations
