## Supplementary Table 2 for "On doubting image quality assessment metrics for microscopy virtual staining"

### Sheet: relevant virtual staining work
Virtual staining evaluation metrics across published studies
Study	Specimen / modality	Metrics & evaluation methods	DOI
Bright-field to fluorescence microscopy image translation for cell nuclei health quantification	Cell microscopy	MAE, SSIM, PSNR	https://doi.org/10.1017/S2633903X23000120
Extracting quantitative biological information from bright-field cell images using deep learning	Cell microscopy	MAE, SSIM, PSNR	https://doi.org/10.1063/5.0044782
Generative AI for misalignment-resistant virtual staining to accelerate histopathology workflows	Tissue / histopathology	MAE, SSIM, PSNR, LPIPS	https://doi.org/10.1038/s41467-026-71038-2
Label-free prediction of cell painting from brightfield images	Cell microscopy	MAE, MSE, SSIM, PSNR, PCC	https://doi.org/10.1038/s41598-022-12914-x
Pixel super-resolved virtual staining of label-free tissue using diffusion models	Tissue / histopathology	MAE, SSIM, PSNR, LPIPS	https://doi.org/10.1038/s41467-025-60387-z
Robust virtual staining of landmark organelles with Cytoland	Cell microscopy	MAE, SSIM, AP (segmentation), PCC, Feature-based evaluation	https://doi.org/10.1038/s42256-025-01046-2
Virtual birefringence imaging and histological staining of amyloid deposits in label-free tissue using autofluorescence microscopy and deep learning	Tissue / histopathology	MAE, SSIM, PSNR, FID, Human expert	https://doi.org/10.1038/s41467-024-52263-z
Virtual organelle self-coding for fluorescence imaging via adversarial learning	Cell microscopy	MAE, SSIM, PSNR	https://doi.org/10.1117/1.JBO.25.9.096009
A Benchmark for Virus Infection Reporter Virtual Staining in Fluorescence and Brightfield Microscopy	Cell microscopy	MSE, SSIM, PSNR	https://doi.org/10.1038/s41597-025-05194-3
Label-free prediction of three-dimensional fluorescence images from transmitted-light microscopy	Cell microscopy	MSE, PCC	https://doi.org/10.1038/s41592-018-0111-2
D-VST: Diffusion Transformer for Pathology-Correct Tone-Controllable Cross-Dye Virtual Staining of Whole Slide Images	Tissue / histopathology	SSIM, PSNR, DISTS, FID, KID	https://openreview.net/forum?id=jl0O0MYLyh
Evaluating virtual staining for high-throughput screening	Cell microscopy	SSIM, PSNR, Feature-based evaluation	https://doi.org/10.1109/ISBI53787.2023.10230501
FPM2Stain Net: physics-guided super-resolution and multi-modal virtual staining for digital histopathology	Tissue / histopathology	SSIM, PSNR, DP-IQA, mIoU (segmentation)	https://doi.org/10.1364/BOE.586327
Label-Free Virtual HER2 Immunohistochemical Staining of Breast Tissue using Deep Learning	Tissue / histopathology	SSIM, PSNR, Feature-based evaluation	https://doi.org/10.34133/2022/9786242
The effect of neural network architecture on virtual H&E staining: Systematic assessment of histological feasibility	Tissue / histopathology	SSIM, PSNR, PCC	https://doi.org/10.1016/j.patter.2023.100725
Virtual Immunohistochemistry Staining for Histological Images Assisted by Weakly-supervised Learning	Tissue / histopathology	SSIM, LPIPS, FID, Human expert	https://doi.org/10.1109/CVPR52733.2024.01070
Virtual histological staining of unlabeled autopsy tissue	Tissue / histopathology	SSIM, PSNR	https://doi.org/10.1038/s41467-024-46077-2
Deep learning-based virtual H&E staining from label-free autofluorescence lifetime images	Tissue / histopathology	DISTS, Human expert	https://doi.org/10.1038/s44303-024-00021-7
Virtual Staining of Renal Histology Images with Adversarial Guided Multi-target Diffusion	Tissue / histopathology	DISTS, DBCNN	https://doi.org/10.48550/arXiv.2309.06421

### Sheet: relevant virtual staining work 
Metric / evaluation-method coverage by virtual staining study
Study	Specimen / modality	MAE	MSE	SSIM	PSNR	LPIPS	DISTS	PCC	FID	KID	DBCNN	DP-IQA	AP (segmentation)	mIoU (segmentation)	Feature-based evaluation	Human expert
Bright-field to fluorescence microscopy image translation for cell nuclei health quantification	Cell microscopy	✓		✓	✓
Extracting quantitative biological information from bright-field cell images using deep learning	Cell microscopy	✓		✓	✓
Generative AI for misalignment-resistant virtual staining to accelerate histopathology workflows	Tissue / histopathology	✓		✓	✓	✓
Label-free prediction of cell painting from brightfield images	Cell microscopy	✓	✓	✓	✓			✓
Pixel super-resolved virtual staining of label-free tissue using diffusion models	Tissue / histopathology	✓		✓	✓	✓
Robust virtual staining of landmark organelles with Cytoland	Cell microscopy	✓		✓				✓					✓		✓
Virtual birefringence imaging and histological staining of amyloid deposits in label-free tissue using autofluorescence microscopy and deep learning	Tissue / histopathology	✓		✓	✓				✓							✓
Virtual organelle self-coding for fluorescence imaging via adversarial learning	Cell microscopy	✓		✓	✓
A Benchmark for Virus Infection Reporter Virtual Staining in Fluorescence and Brightfield Microscopy	Cell microscopy		✓	✓	✓
Label-free prediction of three-dimensional fluorescence images from transmitted-light microscopy	Cell microscopy		✓					✓
D-VST: Diffusion Transformer for Pathology-Correct Tone-Controllable Cross-Dye Virtual Staining of Whole Slide Images	Tissue / histopathology			✓	✓		✓		✓	✓
Evaluating virtual staining for high-throughput screening	Cell microscopy			✓	✓										✓
FPM2Stain Net: physics-guided super-resolution and multi-modal virtual staining for digital histopathology	Tissue / histopathology			✓	✓							✓		✓
Label-Free Virtual HER2 Immunohistochemical Staining of Breast Tissue using Deep Learning	Tissue / histopathology			✓	✓										✓
The effect of neural network architecture on virtual H&E staining: Systematic assessment of histological feasibility	Tissue / histopathology			✓	✓			✓
Virtual Immunohistochemistry Staining for Histological Images Assisted by Weakly-supervised Learning	Tissue / histopathology			✓		✓			✓							✓
Virtual histological staining of unlabeled autopsy tissue	Tissue / histopathology			✓	✓
Deep learning-based virtual H&E staining from label-free autofluorescence lifetime images	Tissue / histopathology						✓									✓
Virtual Staining of Renal Histology Images with Adversarial Guided Multi-target Diffusion	Tissue / histopathology						✓				✓
