## Supplementary Table 1 for "On doubting image quality assessment metrics for microscopy virtual staining"

### Sheet: Single-cell counts
Plate	Cell line	Well	Density (cells/well)	Full FOV count	Segmented object count
Assay_Plate1_platemap	A673	C13	1000	9	121
Assay_Plate1_platemap	A673	C14	1000	9	120
Assay_Plate1_platemap	A673	C15	2000	9	243
Assay_Plate1_platemap	A673	C16	2000	9	237
Assay_Plate1_platemap	A673	C17	4000	9	373
Assay_Plate1_platemap	A673	C18	4000	9	368
Assay_Plate1_platemap	A673	C19	8000	9	572
Assay_Plate1_platemap	A673	C20	8000	9	431
Assay_Plate1_platemap	A673	C21	12000	9	695
Assay_Plate1_platemap	A673	C22	12000	9	760
Assay_Plate1_platemap	A673	D13	1000	9	148
Assay_Plate1_platemap	A673	D14	1000	9	151
Assay_Plate1_platemap	A673	D15	2000	9	252
Assay_Plate1_platemap	A673	D16	2000	9	281
Assay_Plate1_platemap	A673	D17	4000	9	426
Assay_Plate1_platemap	A673	D18	4000	9	422
Assay_Plate1_platemap	A673	D19	8000	9	568
Assay_Plate1_platemap	A673	D20	8000	9	548
Assay_Plate1_platemap	A673	D21	12000	9	496
Assay_Plate1_platemap	A673	D22	12000	9	603
Assay_Plate1_platemap	CHP212	K03	1000	9	173
Assay_Plate1_platemap	CHP212	K04	1000	9	205
Assay_Plate1_platemap	CHP212	K05	2000	9	420
Assay_Plate1_platemap	CHP212	K06	2000	9	529
Assay_Plate1_platemap	CHP212	K07	4000	9	711
Assay_Plate1_platemap	CHP212	K08	4000	9	790
Assay_Plate1_platemap	CHP212	K09	8000	9	2440
Assay_Plate1_platemap	CHP212	K10	8000	9	2632
Assay_Plate1_platemap	CHP212	K11	12000	9	3649
Assay_Plate1_platemap	CHP212	K12	12000	9	3999
Assay_Plate1_platemap	CHP212	L03	1000	9	225
Assay_Plate1_platemap	CHP212	L04	1000	9	208
Assay_Plate1_platemap	CHP212	L05	2000	9	580
Assay_Plate1_platemap	CHP212	L06	2000	9	504
Assay_Plate1_platemap	CHP212	L07	4000	9	877
Assay_Plate1_platemap	CHP212	L08	4000	9	836
Assay_Plate1_platemap	CHP212	L09	8000	9	2854
Assay_Plate1_platemap	CHP212	L10	8000	9	2795
Assay_Plate1_platemap	CHP212	L11	12000	9	4086
Assay_Plate1_platemap	CHP212	L12	12000	9	4129
Assay_Plate1_platemap	DAOY	C03	1000	9	170
Assay_Plate1_platemap	DAOY	C04	1000	9	130
Assay_Plate1_platemap	DAOY	C05	2000	9	325
Assay_Plate1_platemap	DAOY	C06	2000	9	329
Assay_Plate1_platemap	DAOY	C07	4000	9	518
Assay_Plate1_platemap	DAOY	C08	4000	9	456
Assay_Plate1_platemap	DAOY	C09	8000	9	502
Assay_Plate1_platemap	DAOY	C10	8000	9	422
Assay_Plate1_platemap	DAOY	C11	12000	9	424
Assay_Plate1_platemap	DAOY	C12	12000	9	577
Assay_Plate1_platemap	DAOY	D03	1000	9	213
Assay_Plate1_platemap	DAOY	D04	1000	9	217
Assay_Plate1_platemap	DAOY	D05	2000	9	369
Assay_Plate1_platemap	DAOY	D06	2000	9	345
Assay_Plate1_platemap	DAOY	D07	4000	9	475
Assay_Plate1_platemap	DAOY	D08	4000	9	549
Assay_Plate1_platemap	DAOY	D09	8000	9	746
Assay_Plate1_platemap	DAOY	D10	8000	9	590
Assay_Plate1_platemap	DAOY	D11	12000	9	594
Assay_Plate1_platemap	DAOY	D12	12000	9	615
Assay_Plate1_platemap	G292	E13	1000	9	99
Assay_Plate1_platemap	G292	E14	1000	9	82
Assay_Plate1_platemap	G292	E15	2000	9	46
Assay_Plate1_platemap	G292	E16	2000	9	97
Assay_Plate1_platemap	G292	E17	4000	9	108
Assay_Plate1_platemap	G292	E18	4000	9	132
Assay_Plate1_platemap	G292	E19	8000	9	112
Assay_Plate1_platemap	G292	E20	8000	9	174
Assay_Plate1_platemap	G292	E21	12000	9	744
Assay_Plate1_platemap	G292	E22	12000	9	608
Assay_Plate1_platemap	G292	F13	1000	9	81
Assay_Plate1_platemap	G292	F14	1000	9	40
Assay_Plate1_platemap	G292	F15	2000	9	145
Assay_Plate1_platemap	G292	F16	2000	9	98
Assay_Plate1_platemap	G292	F17	4000	9	90
Assay_Plate1_platemap	G292	F18	4000	9	120
Assay_Plate1_platemap	G292	F19	8000	9	108
Assay_Plate1_platemap	G292	F20	8000	9	76
Assay_Plate1_platemap	G292	F21	12000	9	625
Assay_Plate1_platemap	G292	F22	12000	9	719
Assay_Plate1_platemap	G401	G13	1000	9	115
Assay_Plate1_platemap	G401	G14	1000	9	106
Assay_Plate1_platemap	G401	G15	2000	9	254
Assay_Plate1_platemap	G401	G16	2000	9	277
Assay_Plate1_platemap	G401	G17	4000	9	292
Assay_Plate1_platemap	G401	G18	4000	9	362
Assay_Plate1_platemap	G401	G19	8000	9	645
Assay_Plate1_platemap	G401	G20	8000	9	1062
Assay_Plate1_platemap	G401	G21	12000	9	1454
Assay_Plate1_platemap	G401	G22	12000	9	2133
Assay_Plate1_platemap	G401	H13	1000	9	123
Assay_Plate1_platemap	G401	H14	1000	9	126
Assay_Plate1_platemap	G401	H15	2000	9	253
Assay_Plate1_platemap	G401	H16	2000	9	339
Assay_Plate1_platemap	G401	H17	4000	9	280
Assay_Plate1_platemap	G401	H18	4000	9	353
Assay_Plate1_platemap	G401	H19	8000	9	633
Assay_Plate1_platemap	G401	H20	8000	9	1116
Assay_Plate1_platemap	G401	H21	12000	9	2287
Assay_Plate1_platemap	G401	H22	12000	9	2545
Assay_Plate1_platemap	G402	I13	1000	9	210
Assay_Plate1_platemap	G402	I14	1000	9	200
Assay_Plate1_platemap	G402	I15	2000	9	423
Assay_Plate1_platemap	G402	I16	2000	9	538
Assay_Plate1_platemap	G402	I17	4000	9	997
Assay_Plate1_platemap	G402	I18	4000	9	1012
Assay_Plate1_platemap	G402	I19	8000	9	1692
Assay_Plate1_platemap	G402	I20	8000	9	1729
Assay_Plate1_platemap	G402	I21	12000	9	3080
Assay_Plate1_platemap	G402	I22	12000	9	3408
Assay_Plate1_platemap	G402	J13	1000	9	238
Assay_Plate1_platemap	G402	J14	1000	9	217
Assay_Plate1_platemap	G402	J15	2000	9	523
Assay_Plate1_platemap	G402	J16	2000	9	467
Assay_Plate1_platemap	G402	J17	4000	9	1258
Assay_Plate1_platemap	G402	J18	4000	9	1206
Assay_Plate1_platemap	G402	J19	8000	9	1989
Assay_Plate1_platemap	G402	J20	8000	9	1889
Assay_Plate1_platemap	G402	J21	12000	9	3678
Assay_Plate1_platemap	G402	J22	12000	9	3669
Assay_Plate1_platemap	IMR32	E03	1000	9	283
Assay_Plate1_platemap	IMR32	E04	1000	9	276
Assay_Plate1_platemap	IMR32	E05	2000	9	448
Assay_Plate1_platemap	IMR32	E06	2000	9	400
Assay_Plate1_platemap	IMR32	E07	4000	9	910
Assay_Plate1_platemap	IMR32	E08	4000	9	964
Assay_Plate1_platemap	IMR32	E09	8000	9	1108
Assay_Plate1_platemap	IMR32	E10	8000	9	1164
Assay_Plate1_platemap	IMR32	E11	12000	9	1205
Assay_Plate1_platemap	IMR32	E12	12000	9	1239
Assay_Plate1_platemap	IMR32	F03	1000	9	342
Assay_Plate1_platemap	IMR32	F04	1000	9	282
Assay_Plate1_platemap	IMR32	F05	2000	9	528
Assay_Plate1_platemap	IMR32	F06	2000	9	503
Assay_Plate1_platemap	IMR32	F07	4000	9	1048
Assay_Plate1_platemap	IMR32	F08	4000	9	923
Assay_Plate1_platemap	IMR32	F09	8000	9	1360
Assay_Plate1_platemap	IMR32	F10	8000	9	1299
Assay_Plate1_platemap	IMR32	F11	12000	9	1426
Assay_Plate1_platemap	IMR32	F12	12000	9	1387
Assay_Plate1_platemap	PA1	G03	1000	9	504
Assay_Plate1_platemap	PA1	G04	1000	9	605
Assay_Plate1_platemap	PA1	G05	2000	9	1275
Assay_Plate1_platemap	PA1	G06	2000	9	1480
Assay_Plate1_platemap	PA1	G07	4000	9	3361
Assay_Plate1_platemap	PA1	G08	4000	9	3454
Assay_Plate1_platemap	PA1	G09	8000	9	6173
Assay_Plate1_platemap	PA1	G10	8000	9	6528
Assay_Plate1_platemap	PA1	G11	12000	9	6421
Assay_Plate1_platemap	PA1	G12	12000	9	6542
Assay_Plate1_platemap	PA1	H03	1000	9	679
Assay_Plate1_platemap	PA1	H04	1000	9	648
Assay_Plate1_platemap	PA1	H05	2000	9	1760
Assay_Plate1_platemap	PA1	H06	2000	9	1319
Assay_Plate1_platemap	PA1	H07	4000	9	3815
Assay_Plate1_platemap	PA1	H08	4000	9	3576
Assay_Plate1_platemap	PA1	H09	8000	9	6565
Assay_Plate1_platemap	PA1	H10	8000	9	6076
Assay_Plate1_platemap	PA1	H11	12000	9	6067
Assay_Plate1_platemap	PA1	H12	12000	9	4865
Assay_Plate1_platemap	SH-SY5Y	M03	1000	9	22
Assay_Plate1_platemap	SH-SY5Y	M04	1000	9	124
Assay_Plate1_platemap	SH-SY5Y	M05	2000	9	317
Assay_Plate1_platemap	SH-SY5Y	M06	2000	9	251
Assay_Plate1_platemap	SH-SY5Y	M07	4000	9	492
Assay_Plate1_platemap	SH-SY5Y	M08	4000	9	488
Assay_Plate1_platemap	SH-SY5Y	M09	8000	9	728
Assay_Plate1_platemap	SH-SY5Y	M10	8000	9	1008
Assay_Plate1_platemap	SH-SY5Y	M11	12000	9	1203
Assay_Plate1_platemap	SH-SY5Y	M12	12000	9	1210
Assay_Plate1_platemap	SH-SY5Y	N03	1000	9	66
Assay_Plate1_platemap	SH-SY5Y	N04	1000	9	171
Assay_Plate1_platemap	SH-SY5Y	N05	2000	9	273
Assay_Plate1_platemap	SH-SY5Y	N06	2000	9	341
Assay_Plate1_platemap	SH-SY5Y	N07	4000	9	494
Assay_Plate1_platemap	SH-SY5Y	N08	4000	9	626
Assay_Plate1_platemap	SH-SY5Y	N09	8000	9	1120
Assay_Plate1_platemap	SH-SY5Y	N10	8000	9	760
Assay_Plate1_platemap	SH-SY5Y	N11	12000	9	1305
Assay_Plate1_platemap	SH-SY5Y	N12	12000	9	1251
Assay_Plate1_platemap	SK-N-MC	I03	1000	9	282
Assay_Plate1_platemap	SK-N-MC	I04	1000	9	310
Assay_Plate1_platemap	SK-N-MC	I05	2000	9	540
Assay_Plate1_platemap	SK-N-MC	I06	2000	9	550
Assay_Plate1_platemap	SK-N-MC	I07	4000	9	1056
Assay_Plate1_platemap	SK-N-MC	I08	4000	9	1113
Assay_Plate1_platemap	SK-N-MC	I09	8000	9	1872
Assay_Plate1_platemap	SK-N-MC	I10	8000	9	2276
Assay_Plate1_platemap	SK-N-MC	I11	12000	9	3682
Assay_Plate1_platemap	SK-N-MC	I12	12000	9	4309
Assay_Plate1_platemap	SK-N-MC	J03	1000	9	362
Assay_Plate1_platemap	SK-N-MC	J04	1000	9	318
Assay_Plate1_platemap	SK-N-MC	J05	2000	9	534
Assay_Plate1_platemap	SK-N-MC	J06	2000	9	541
Assay_Plate1_platemap	SK-N-MC	J07	4000	9	1274
Assay_Plate1_platemap	SK-N-MC	J08	4000	9	1179
Assay_Plate1_platemap	SK-N-MC	J09	8000	9	2971
Assay_Plate1_platemap	SK-N-MC	J10	8000	9	2596
Assay_Plate1_platemap	SK-N-MC	J11	12000	9	4697
Assay_Plate1_platemap	SK-N-MC	J12	12000	9	4550
Assay_Plate1_platemap	Saos-2	K13	1000	9	150
Assay_Plate1_platemap	Saos-2	K14	1000	9	167
Assay_Plate1_platemap	Saos-2	K15	2000	9	260
Assay_Plate1_platemap	Saos-2	K16	2000	9	273
Assay_Plate1_platemap	Saos-2	K17	4000	9	306
Assay_Plate1_platemap	Saos-2	K18	4000	9	398
Assay_Plate1_platemap	Saos-2	K19	8000	9	1193
Assay_Plate1_platemap	Saos-2	K20	8000	9	1377
Assay_Plate1_platemap	Saos-2	K21	12000	9	1624
Assay_Plate1_platemap	Saos-2	K22	12000	9	1664
Assay_Plate1_platemap	Saos-2	L13	1000	9	186
Assay_Plate1_platemap	Saos-2	L14	1000	9	168
Assay_Plate1_platemap	Saos-2	L15	2000	9	393
Assay_Plate1_platemap	Saos-2	L16	2000	9	370
Assay_Plate1_platemap	Saos-2	L17	4000	9	411
Assay_Plate1_platemap	Saos-2	L18	4000	9	345
Assay_Plate1_platemap	Saos-2	L19	8000	9	1725
Assay_Plate1_platemap	Saos-2	L20	8000	9	1551
Assay_Plate1_platemap	Saos-2	L21	12000	9	2021
Assay_Plate1_platemap	Saos-2	L22	12000	9	2011
Assay_Plate1_platemap	U2-OS	M13	1000	9	121
Assay_Plate1_platemap	U2-OS	M14	1000	9	161
Assay_Plate1_platemap	U2-OS	M15	2000	9	333
Assay_Plate1_platemap	U2-OS	M16	2000	9	380
Assay_Plate1_platemap	U2-OS	M17	4000	9	485
Assay_Plate1_platemap	U2-OS	M18	4000	9	546
Assay_Plate1_platemap	U2-OS	M19	8000	9	905
Assay_Plate1_platemap	U2-OS	M20	8000	9	953
Assay_Plate1_platemap	U2-OS	M21	12000	9	1466
Assay_Plate1_platemap	U2-OS	M22	12000	9	1556
Assay_Plate1_platemap	U2-OS	N13	1000	9	187
Assay_Plate1_platemap	U2-OS	N14	1000	9	151
Assay_Plate1_platemap	U2-OS	N15	2000	9	364
Assay_Plate1_platemap	U2-OS	N16	2000	9	346
Assay_Plate1_platemap	U2-OS	N17	4000	9	603
Assay_Plate1_platemap	U2-OS	N18	4000	9	599
Assay_Plate1_platemap	U2-OS	N19	8000	9	934
Assay_Plate1_platemap	U2-OS	N20	8000	9	1179
Assay_Plate1_platemap	U2-OS	N21	12000	9	1780
Assay_Plate1_platemap	U2-OS	N22	12000	9	1538
Assay_Plate2_platemap	KNS-42	M03	1000	9	121
Assay_Plate2_platemap	KNS-42	M04	1000	9	146
Assay_Plate2_platemap	KNS-42	M05	2000	9	255
Assay_Plate2_platemap	KNS-42	M06	2000	9	303
Assay_Plate2_platemap	KNS-42	M07	4000	9	524
Assay_Plate2_platemap	KNS-42	M08	4000	9	574
Assay_Plate2_platemap	KNS-42	M09	8000	9	4303
Assay_Plate2_platemap	KNS-42	M10	8000	9	4543
Assay_Plate2_platemap	KNS-42	M11	12000	9	3076
Assay_Plate2_platemap	KNS-42	M12	12000	9	2993
Assay_Plate2_platemap	KNS-42	N03	1000	9	113
Assay_Plate2_platemap	KNS-42	N04	1000	9	124
Assay_Plate2_platemap	KNS-42	N05	2000	9	290
Assay_Plate2_platemap	KNS-42	N06	2000	9	266
Assay_Plate2_platemap	KNS-42	N07	4000	9	669
Assay_Plate2_platemap	KNS-42	N08	4000	9	644
Assay_Plate2_platemap	KNS-42	N09	8000	9	4558
Assay_Plate2_platemap	KNS-42	N10	8000	9	4603
Assay_Plate2_platemap	KNS-42	N11	12000	9	3383
Assay_Plate2_platemap	KNS-42	N12	12000	9	3506
Assay_Plate2_platemap	KP-N-YN	C03	1000	8	180
Assay_Plate2_platemap	KP-N-YN	C04	1000	9	167
Assay_Plate2_platemap	KP-N-YN	C05	2000	9	423
Assay_Plate2_platemap	KP-N-YN	C06	2000	9	473
Assay_Plate2_platemap	KP-N-YN	C07	4000	9	696
Assay_Plate2_platemap	KP-N-YN	C08	4000	9	750
Assay_Plate2_platemap	KP-N-YN	C09	8000	9	1803
Assay_Plate2_platemap	KP-N-YN	C10	8000	9	1803
Assay_Plate2_platemap	KP-N-YN	C11	12000	9	2122
Assay_Plate2_platemap	KP-N-YN	C12	12000	9	2252
Assay_Plate2_platemap	KP-N-YN	D03	1000	9	191
Assay_Plate2_platemap	KP-N-YN	D04	1000	9	182
Assay_Plate2_platemap	KP-N-YN	D05	2000	9	429
Assay_Plate2_platemap	KP-N-YN	D06	2000	9	392
Assay_Plate2_platemap	KP-N-YN	D07	4000	9	792
Assay_Plate2_platemap	KP-N-YN	D08	4000	9	803
Assay_Plate2_platemap	KP-N-YN	D09	8000	9	1729
Assay_Plate2_platemap	KP-N-YN	D10	8000	9	1720
Assay_Plate2_platemap	KP-N-YN	D11	12000	9	2216
Assay_Plate2_platemap	KP-N-YN	D12	12000	9	2397
Assay_Plate2_platemap	NB-1	E03	1000	9	354
Assay_Plate2_platemap	NB-1	E04	1000	9	298
Assay_Plate2_platemap	NB-1	E05	2000	9	750
Assay_Plate2_platemap	NB-1	E06	2000	9	703
Assay_Plate2_platemap	NB-1	E07	4000	9	1219
Assay_Plate2_platemap	NB-1	E08	4000	9	1256
Assay_Plate2_platemap	NB-1	E09	8000	9	2616
Assay_Plate2_platemap	NB-1	E10	8000	9	2560
Assay_Plate2_platemap	NB-1	E11	12000	9	4403
Assay_Plate2_platemap	NB-1	E12	12000	9	4342
Assay_Plate2_platemap	NB-1	F03	1000	9	316
Assay_Plate2_platemap	NB-1	F04	1000	9	382
Assay_Plate2_platemap	NB-1	F05	2000	9	749
Assay_Plate2_platemap	NB-1	F06	2000	9	839
Assay_Plate2_platemap	NB-1	F07	4000	9	1307
Assay_Plate2_platemap	NB-1	F08	4000	9	1193
Assay_Plate2_platemap	NB-1	F09	8000	9	2804
Assay_Plate2_platemap	NB-1	F10	8000	9	2662
Assay_Plate2_platemap	NB-1	F11	12000	9	4756
Assay_Plate2_platemap	NB-1	F12	12000	9	4698
Assay_Plate2_platemap	ONS-76	G03	1000	9	130
Assay_Plate2_platemap	ONS-76	G04	1000	9	84
Assay_Plate2_platemap	ONS-76	G05	2000	9	532
Assay_Plate2_platemap	ONS-76	G06	2000	9	514
Assay_Plate2_platemap	ONS-76	G07	4000	9	1456
Assay_Plate2_platemap	ONS-76	G08	4000	9	1474
Assay_Plate2_platemap	ONS-76	G09	8000	9	2620
Assay_Plate2_platemap	ONS-76	G10	8000	9	2725
Assay_Plate2_platemap	ONS-76	G11	12000	9	3732
Assay_Plate2_platemap	ONS-76	G12	12000	9	3842
Assay_Plate2_platemap	ONS-76	H03	1000	9	163
Assay_Plate2_platemap	ONS-76	H04	1000	9	4
Assay_Plate2_platemap	ONS-76	H05	2000	9	404
Assay_Plate2_platemap	ONS-76	H06	2000	9	635
Assay_Plate2_platemap	ONS-76	H07	4000	9	1587
Assay_Plate2_platemap	ONS-76	H08	4000	9	1577
Assay_Plate2_platemap	ONS-76	H09	8000	9	2795
Assay_Plate2_platemap	ONS-76	H10	8000	9	2849
Assay_Plate2_platemap	ONS-76	H11	12000	9	3720
Assay_Plate2_platemap	ONS-76	H12	12000	9	3855
Assay_Plate2_platemap	SJSA-1	I03	1000	9	413
Assay_Plate2_platemap	SJSA-1	I04	1000	9	443
Assay_Plate2_platemap	SJSA-1	I05	2000	9	997
Assay_Plate2_platemap	SJSA-1	I06	2000	9	1080
Assay_Plate2_platemap	SJSA-1	I07	4000	9	2082
Assay_Plate2_platemap	SJSA-1	I08	4000	9	2178
Assay_Plate2_platemap	SJSA-1	I09	8000	9	3922
Assay_Plate2_platemap	SJSA-1	I10	8000	9	4112
Assay_Plate2_platemap	SJSA-1	I11	12000	9	5667
Assay_Plate2_platemap	SJSA-1	I12	12000	9	5620
Assay_Plate2_platemap	SJSA-1	J03	1000	9	482
Assay_Plate2_platemap	SJSA-1	J04	1000	9	523
Assay_Plate2_platemap	SJSA-1	J05	2000	9	1137
Assay_Plate2_platemap	SJSA-1	J06	2000	9	1070
Assay_Plate2_platemap	SJSA-1	J07	4000	9	2271
Assay_Plate2_platemap	SJSA-1	J08	4000	9	2257
Assay_Plate2_platemap	SJSA-1	J09	8000	9	4230
Assay_Plate2_platemap	SJSA-1	J10	8000	9	4065
Assay_Plate2_platemap	SJSA-1	J11	12000	9	5853
Assay_Plate2_platemap	SJSA-1	J12	12000	9	5849
Assay_Plate2_platemap	SK-N-AS	K03	1000	9	220
Assay_Plate2_platemap	SK-N-AS	K04	1000	9	222
Assay_Plate2_platemap	SK-N-AS	K05	2000	9	489
Assay_Plate2_platemap	SK-N-AS	K06	2000	9	515
Assay_Plate2_platemap	SK-N-AS	K07	4000	9	919
Assay_Plate2_platemap	SK-N-AS	K08	4000	9	987
Assay_Plate2_platemap	SK-N-AS	K09	8000	9	5110
Assay_Plate2_platemap	SK-N-AS	K10	8000	9	4936
Assay_Plate2_platemap	SK-N-AS	K11	12000	9	6132
Assay_Plate2_platemap	SK-N-AS	K12	12000	9	6430
Assay_Plate2_platemap	SK-N-AS	L03	1000	9	258
Assay_Plate2_platemap	SK-N-AS	L04	1000	9	241
Assay_Plate2_platemap	SK-N-AS	L05	2000	9	573
Assay_Plate2_platemap	SK-N-AS	L06	2000	9	518
Assay_Plate2_platemap	SK-N-AS	L07	4000	9	860
Assay_Plate2_platemap	SK-N-AS	L08	4000	9	896
Assay_Plate2_platemap	SK-N-AS	L09	8000	9	4606
Assay_Plate2_platemap	SK-N-AS	L10	8000	9	5926
Assay_Plate2_platemap	SK-N-AS	L11	12000	9	6264
Assay_Plate2_platemap	SK-N-AS	L12	12000	9	6426
Assay_Plate2_platemap	U2-OS	M13	1000	9	182
Assay_Plate2_platemap	U2-OS	M14	1000	9	220
Assay_Plate2_platemap	U2-OS	M15	2000	9	354
Assay_Plate2_platemap	U2-OS	M16	2000	9	412
Assay_Plate2_platemap	U2-OS	M17	4000	9	817
Assay_Plate2_platemap	U2-OS	M18	4000	9	721
Assay_Plate2_platemap	U2-OS	M19	8000	9	1172
Assay_Plate2_platemap	U2-OS	M20	8000	9	1223
Assay_Plate2_platemap	U2-OS	M21	12000	9	1777
Assay_Plate2_platemap	U2-OS	M22	12000	9	2141
Assay_Plate2_platemap	U2-OS	N13	1000	9	206
Assay_Plate2_platemap	U2-OS	N14	1000	9	170
Assay_Plate2_platemap	U2-OS	N15	2000	9	358
Assay_Plate2_platemap	U2-OS	N16	2000	9	348
Assay_Plate2_platemap	U2-OS	N17	4000	9	653
Assay_Plate2_platemap	U2-OS	N18	4000	9	783
Assay_Plate2_platemap	U2-OS	N19	8000	9	1145
Assay_Plate2_platemap	U2-OS	N20	8000	9	1064
Assay_Plate2_platemap	U2-OS	N21	12000	9	2277
Assay_Plate2_platemap	U2-OS	N22	12000	9	2301

### Sheet: Notes
Field	Definition
Density (cells/well)	Nominal seeding density per well
Counts	Values retained exactly from the supplied CSV
